# Transcriptomic and functional comparison of cells isolated from healthy and degenerated ovine intervertebral discs

**DOI:** 10.1101/2025.11.06.686904

**Authors:** Paul Humbert, Lucie Danet, Emmaëlle Carrot, Floriane Etienne, Boris Halgand, Frédéric Blanchard, Claire Vinatier, Jérôme Guicheux, Marion Fusellier, Catherine Le Visage, Romain Guiho

## Abstract

**Background:** Intervertebral disc degeneration (IVDD) is a leading cause of chronic low back pain and disability. Understanding the cellular and molecular mechanisms underlying disc degeneration is crucial for developing effective therapies. Sheep have emerged as a promising large-animal model for IVDD research due to their similarities with humans. They exhibit resembling spine anatomy and biomechanics, and they develop spontaneous age-associated degeneration of the disc. However, the specific cellular alterations occurring in annulus fibrosus (AF) and nucleus pulposus (NP) ovine cells during degeneration remain poorly characterized. In vitro, the benefits of using cells from aged sheep over young ones to mimic degenerative processes remain to be tested.

**Methods:** AF and NP cells from young and aged sheep were analysed using bulk RNA sequencing, with a focus on two hallmarks of IVDD: cellular senescence and metabolic alterations. Functional assays completed this focus by assessing cells response under basal conditions and after pro-degenerative stimuli (IL-1β, senescence induction). In addition, bulk transcriptomic data were deconvoluted using a reference single-cell RNA-seq dataset from healthy and degenerated human discs, and gene co-expression modules were compared across species.

**Results:** MRI and histological analyses revealed homogeneous mild degeneration across all lumbar discs in aged sheep, while lamb discs were uniformly healthy. Cells transcriptomic profiling identified robust age- and tissue-specific signatures, with aged NP and AF cells showing upregulation of inflammatory mediators, ECM-remodelling enzymes, and senescence-associated pathways. Cross-species analysis revealed shared transcriptional modules between aged sheep cells and human degenerated disc cells, supporting the translational relevance of the ovine model. Remarkably, young and aged cells shared a similar functional behaviour when exposed to stress-related stimuli.

**Conclusions:** This work confirms the compatibility of sheep cells with in vitro testing and their relevance to model human IVDD. Cross-validation with human single-cell data further highlights common pathogenic pathways, reinforcing the translational potential of the model. However, no added benefits were found in using older animals compared to younger ones as cell sources in functional assays.

**Highlights:**

- Transcriptomic profiling of AF and NP cells from young and aged sheep
- Aged cells show inflammatory, ECM-remodelling and senescence signatures
- Deconvolution with human scRNA-seq links aged ovine and degenerated discs
- Sheep cells retain in vitro responsiveness to pro-degenerative stimuli
- Supports the ovine model as a translational tool for IVDD research
