## Supplementary Table 1 for "Transcriptomic and functional comparison of cells isolated from healthy and degenerated ovine intervertebral discs"

### Sheet: Sheet 1
Gene	log2FoldChange	pvalue	baseMean	padj
ESR1	1.54109	1.2251e-10	651.149	4.96246e-07
HOXA13	1.50834	3.85975e-08	80.4555	7.43417e-05
PTGES	1.36619	1.10987e-06	351.017	0.00101905
F13A1	1.28522	4.28235e-08	1055.25	7.43417e-05
EBF3	1.25052	2.73451e-07	308.288	0.000415372
ARHGEF28	1.19213	4.17744e-07	244.762	0.000564047
RET	1.06008	1.17402e-06	140.828	0.00101905
BCO2	1.03157	3.12501e-05	522.176	0.0130949
CYP1B1	0.997809	0.000745227	6404.93	0.109108
UPK1B	0.995016	3.61626e-05	875.249	0.0145396
GAS1	0.957806	0.000371394	9159.28	0.0739865
ST8SIA5	0.930194	0.000157599	184.162	0.0398987
ADGRV1	0.922067	0.00197068	160.103	0.191581
TSPAN7	0.902765	0.00181062	362.502	0.184896
SERPINF2	0.886862	0.00373708	1394.43	0.259503
C12H1orf115	0.88384	0.000136931	1074.89	0.0361735
SFRP2	0.868432	0.000630911	8591.82	0.0995693
ALX3	0.863445	0.00161708	142.753	0.183652
ANGPTL7	0.859089	0.000513547	776.51	0.087896
EBF1	0.845437	0.000117105	429.93	0.0355764
ARRDC3	0.845421	0.00280483	3154.68	0.234816
EEPD1	0.818539	0.00112375	171.799	0.140781
TMEM150C	0.806657	0.00338229	332.932	0.252157
TIAM1	0.779724	0.00720271	686.02	0.357254
ABI3BP	0.776764	0.00537645	62705.1	0.311117
IGSF10	0.773442	0.00804795	1131.38	0.371858
EMP2	0.768345	0.00169457	1749.86	0.184896
ITGA6	0.765757	0.00461558	5160.61	0.293657
CACNA1C	0.763925	0.00470241	929.247	0.296218
ADGRE5	0.758734	0.000170788	838.667	0.0406945
PTX3	0.753562	0.00870028	3273.48	0.38586
OLFML2B	0.751103	0.00317767	363.998	0.244621
INHBB	0.748631	0.00736598	1136.24	0.360933
TMT1A	0.744136	0.00575854	118.404	0.321132
PFKFB3	0.742565	0.00863491	3304.66	0.385322
LXN	0.734223	0.00704185	258.29	0.352393
GRK5	0.733203	0.000512621	367.559	0.087896
CLEC3B	0.722291	0.00280265	3179.52	0.234816
ENSOARG00020037538	0.719349	0.003551	3703.14	0.256591
ZNF703	0.718693	1.43263e-05	503.485	0.00829016
MEOX2	0.709917	0.00158055	1060.65	0.181196
SGK1	0.706019	0.0041284	1101.15	0.27565
BDNF	0.693397	0.000817821	133.603	0.114232
IL18	0.687385	0.00853382	2317.1	0.385322
CEMIP2	0.68546	0.00218473	2813.84	0.201127
KCNAB2	0.683388	0.000670545	1168.4	0.100598
ENSOARG00020028101	0.680748	0.000547904	545.497	0.0912072
C5AR2	0.67531	0.00239228	95.1764	0.212197
GJA1	0.67252	0.00498461	47994.5	0.302865
ENSOARG00020032110	0.671868	0.00168644	1535.29	0.184896
AMIGO2	0.67161	0.0066268	814.484	0.350125
CSF1	0.66952	0.00625985	5882	0.336398
MN1	0.666388	0.00859157	826.571	0.385322
PDGFRA	0.647726	0.00491734	31397.3	0.301796
ARMH4	0.638113	0.00387269	168.861	0.263572
LOC101119987	0.631505	0.0018008	90.9348	0.184896
PDE7B	0.600745	0.00424414	1207.58	0.281829
CD9	0.600251	0.000493102	12858.4	0.087896
PEX5L	0.593903	0.000939841	45.8599	0.125505
ZFP57	0.584043	0.00455489	1219.43	0.291321
TDP2	0.583778	8.17347e-06	404.377	0.0049662
TENT5A	0.583648	0.00252715	4592.29	0.222535
EML4	0.582359	0.000353794	1196.56	0.0728696
AKR7A2	0.570171	0.00107463	895.946	0.137462
ATP2B1	0.559803	0.00192473	2815.7	0.188871
LOC101102155	0.558543	0.00757774	1263.07	0.361116
PCDH18	0.530318	0.00451672	4110.05	0.290408
SUB1	0.522838	0.00306782	3047.55	0.242079
SSH2	0.515347	0.000348284	619.838	0.0728696
OGFRL1	0.509072	0.00754809	3488.24	0.361116
CAB39L	0.504262	0.00755625	1108.24	0.361116
ARRB2	0.503406	0.00577597	273.877	0.321132
CCDC82	0.500345	0.00505048	758.534	0.303829
ESM1	0.492884	0.00565854	94.297	0.321132
LNX2	0.491449	0.000215163	344.328	0.0502819
GNG2	0.489474	0.00768213	4944.16	0.363242
DHRSX	0.487188	0.0081155	1157.67	0.372149
SGSM3	0.485202	0.00137742	1124.92	0.167383
RBPJ	0.483506	0.00736592	3302.2	0.360933
DIXDC1	0.480457	0.00440956	667.774	0.288091
MGAT1	0.47482	0.0068516	8833.04	0.351953
PI4K2B	0.472725	0.000811159	1082.89	0.114232
ABHD5	0.472138	0.00314477	247.83	0.244621
EEIG2	0.468229	0.00047164	749.703	0.0855428
ENSOARG00020026952	0.4652	0.00592365	307.162	0.322799
GCFC2	0.457824	0.00486322	374.36	0.301796
CIPC	0.455498	0.00586747	1302.03	0.322631
SMS	0.448129	0.00740197	840.541	0.361116
PON2	0.439079	0.0090288	3442.64	0.392737
SEPTIN6	0.432459	0.00908864	1692	0.393043
NADK2	0.429576	0.0030056	414.143	0.240186
B4GALT4	0.421178	0.00926044	1412.12	0.397555
NDUFAF1	0.4143	0.000565117	291.646	0.0928014
SFMBT1	0.400976	0.00047137	718.922	0.0855428
LOC101102794	0.391586	0.00704661	92.8142	0.352393
DSE	0.382748	0.000966658	4535.87	0.12631
EIF2AK2	0.381235	0.00680291	4468.7	0.351953
MAP3K1	0.37656	0.00269716	232.261	0.232453
SF3B6	0.367735	7.93196e-05	1318.2	0.0253656
SLC36A4	0.365859	0.000323603	1360.42	0.0707957
ENSOARG00020031198	0.365017	0.000541572	19778.9	0.0912072
DENND4A	0.355878	0.00920533	1285.57	0.396678
SPOPL	0.34949	3.09502e-05	2023.95	0.0130949
FGFR1OP2	0.349158	0.00377728	641.641	0.260804
NAMPT	0.348949	0.00285708	1014.13	0.234816
MAN2A1	0.344142	0.0017936	8102.85	0.184896
FBXL5	0.343313	0.0069869	1420.12	0.352393
UST	0.340944	0.00955677	1635.67	0.403126
BUD13	0.332178	0.00794767	404.764	0.369509
XRCC4	0.32037	0.00676555	187.599	0.351953
FBXO33	0.311813	0.00792191	455.165	0.369509
NSRP1	0.310859	0.00670785	966.971	0.351953
TGS1	0.310607	0.000135283	753.903	0.0361735
GREB1	0.306941	4.06803e-05	262.55	0.0145396
PRKD3	0.306896	0.00108694	2530.03	0.137588
ZNF569	0.304912	0.0078603	606.058	0.369509
MFGE8	-0.307403	0.00092893	5948.65	0.125426
ENSOARG00020012393	-0.309292	0.00929112	1519.85	0.397555
MAPRE3	-0.310555	0.0031865	1147.94	0.244621
METTL22	-0.310907	0.00977787	1171.61	0.408318
MAN2C1	-0.311876	0.00356845	3183.86	0.256591
PSEN2	-0.315363	0.000449983	859.606	0.0854405
DENND4B	-0.322516	0.000132341	1978.57	0.0361735
KMT2D	-0.323347	0.00139345	6524.62	0.167656
NUDT16	-0.327208	0.00292706	541.7	0.23556
AKIP1	-0.328583	0.00286112	629.522	0.234816
ENSOARG00020030150	-0.330334	0.0043045	439.626	0.282747
ZBTB42	-0.3345	0.000407506	569.399	0.0786033
TACC2	-0.33934	0.00397712	2050.97	0.267016
MICAL1	-0.342958	0.00551509	5013.59	0.317627
FAM174A	-0.344494	0.00450852	367.244	0.290408
PPP1R26	-0.349218	0.00192726	2037.77	0.188871
DLGAP4	-0.361469	0.00369125	5860.88	0.258743
SPATS2L	-0.369784	0.0017687	6332.01	0.184896
TUSC1	-0.375166	0.00201969	331.892	0.194788
SPR	-0.417659	5.05703e-06	1394.41	0.00361489
CNMD	-0.419432	0.00706978	4479.96	0.352393
AARS1	-0.435117	0.00354253	16782.7	0.256591
C1orf122	-0.438248	0.00390413	740.799	0.263572
TRPC1	-0.443428	0.0017444	567.932	0.184896
ENSOARG00020022332	-0.445437	0.00795383	253.775	0.369509
TASP1	-0.450411	0.0020545	838.171	0.196585
AJUBA	-0.450579	0.000462858	6053.56	0.0855428
SYNE1	-0.455379	0.00276107	14828.3	0.234816
PHF21B	-0.467547	0.00728918	293.952	0.360073
SOX6	-0.471015	0.000658102	1586.84	0.100598
IFT43	-0.472773	4.96271e-07	304.21	0.000603069
FAM149A	-0.47464	0.00796671	1347.57	0.369509
FAM171B	-0.48204	0.00187075	525.324	0.187827
BTC	-0.486816	0.00285636	140.103	0.234816
TSC22D1	-0.49759	0.00628394	1711.15	0.336398
LRP3	-0.508265	0.00016583	1131.66	0.0406945
VAT1	-0.514886	0.00755924	25876.1	0.361116
RUSC2	-0.515423	0.00322081	4001.51	0.244621
PPP1R15A	-0.517736	0.00383123	2307.74	0.263035
FTH1	-0.52511	0.00947986	44320.8	0.401391
PRDM8	-0.526591	0.00692556	397.847	0.352393
ACER3	-0.531857	0.00988686	456.792	0.410088
PLXNA2	-0.534623	0.00337744	3433.99	0.252157
EHD3	-0.538565	0.00988774	726.983	0.410088
DENND2C	-0.5703	0.00156092	246.306	0.18065
ST6GAL1	-0.57387	0.00942093	361.487	0.400291
ALPK3	-0.575084	0.0042867	421.494	0.282747
RPS6KA2	-0.576515	0.00211327	2288.58	0.199754
GABRE	-0.589076	0.0048379	172.354	0.301796
lncRNA	-0.589695	0.00343468	692.368	0.254502
PCDH10	-0.5923	0.00902031	92.44	0.392737
PIEZO2	-0.59575	0.00531707	1583.58	0.311117
SERPINB1	-0.598257	0.002386	2505.41	0.212197
LGI4	-0.598566	0.00962218	142.856	0.403203
NIBAN1	-0.606025	0.00675596	1507.51	0.351953
PODN	-0.618229	0.00370484	139.271	0.258743
PKNOX2	-0.61904	0.00289848	253.183	0.234816
WNK2	-0.620533	0.00696604	323.856	0.352393
PHLDB2	-0.622968	0.00516711	2830.31	0.307798
SORBS1	-0.630246	0.00369513	2317.25	0.258743
ENSOARG00020030052	-0.630749	0.00574373	143.926	0.321132
RBM19	-0.631795	0.00281259	1162.53	0.234816
DUSP8	-0.631889	0.00936619	276.572	0.399361
RPH3AL	-0.641221	0.000154754	423.324	0.0398987
DLG2	-0.641268	0.00854231	467.733	0.385322
CADM1	-0.655374	0.00496794	1089.41	0.302865
ARMC4	-0.655508	0.00231879	2265.06	0.208726
PKIG	-0.663048	0.00269443	836.895	0.232453
ROBO1	-0.666127	0.00131659	3328.74	0.161608
RARB	-0.671383	0.00686412	283.209	0.351953
LTBP4	-0.672277	0.00582036	3831.2	0.321496
PROM1	-0.679591	0.00367822	731.197	0.258743
ENSOARG00020034982	-0.681813	0.00149595	154.085	0.176493
PLCE1	-0.689558	0.00179537	966.771	0.184896
CCDC88C	-0.690629	0.00216021	270.344	0.200388
COL4A5	-0.700369	6.53642e-06	308.309	0.00426423
CCND2	-0.701481	0.00177371	4441.75	0.184896
ROGDI	-0.705009	0.000350413	959.616	0.0728696
MDGA2	-0.719441	0.000326247	84.5331	0.0707957
JAG2	-0.721351	0.00514349	80.7972	0.307798
GPR173	-0.731921	0.00231567	475.969	0.208726
PLAC9	-0.740623	0.00489913	475.098	0.301796
TRPM4	-0.742871	0.00577674	443.231	0.321132
ZNF704	-0.744884	0.00490166	177.344	0.301796
DOK6	-0.748917	0.000124307	179.438	0.0359107
ESPNL	-0.750161	0.00129474	356.904	0.160548
LAMA5	-0.750304	0.00351988	16454.1	0.256591
GPC6A	-0.754089	0.00958718	597.538	0.403126
CSPG5	-0.757494	0.000629247	950.979	0.0995693
PCBP3	-0.766126	0.00214669	155.802	0.200388
KIF1A	-0.767155	0.00258816	282.842	0.226269
ENSOARG00020032621	-0.770902	0.00226559	80.8604	0.207003
WNT10B	-0.771047	0.00316349	272.122	0.244621
MID2	-0.77434	7.68654e-05	226.573	0.0252451
EPHB2	-0.776236	0.00443385	1120.84	0.288129
FRY	-0.789397	0.000815568	2076.33	0.114232
B3GALNT1	-0.799474	0.00289042	181.907	0.234816
WFDC1	-0.800993	0.000643415	11399	0.100241
IGFBP2	-0.806456	0.00185225	67035.7	0.187571
GRID2	-0.812795	0.00470458	79.439	0.296218
SLC38A5	-0.813409	0.000380069	289.082	0.0744935
RNF150	-0.816218	5.64152e-05	391.722	0.0190433
DOCK5	-0.822939	0.000827419	234.326	0.114259
DYSF	-0.82835	0.00155518	188.843	0.18065
KAZN	-0.867104	0.00106162	60.9602	0.137242
FZD6	-0.878082	4.28077e-05	992.324	0.0148628
NKX3-2	-0.896423	0.000287936	1584.1	0.0660188
ALCAM	-0.910022	0.000316493	351.358	0.0707957
PPP2R2C	-0.926054	0.000168855	200.66	0.0406945
DMD	-0.930763	6.10499e-07	436.713	0.000674435
GSTA1-1	-0.942037	0.000365861	82.866	0.0739865
NFASC	-0.94516	0.000794932	389.641	0.114232
IGFBP3	-0.955715	2.49857e-05	144.284	0.0116779
PCDH7	-0.963828	7.67846e-07	277.997	0.000777572
WWC1	-0.999247	2.24131e-05	531.582	0.0113208
NLGN4X	-1.00375	0.000602842	720.403	0.0976765
ENSOARG00020036390	-1.00605	0.000127071	202.607	0.0359107
RPS6KL1	-1.01692	3.80834e-05	462.173	0.0145396
RHOU	-1.04354	3.98881e-05	157.939	0.0145396
SATB1	-1.06137	8.57749e-05	208.4	0.0267266
EXTL1	-1.08222	0.00091496	1000.1	0.124928
CDH6	-1.08491	2.88644e-05	59.8601	0.0129911
ENSOARG00020030649	-1.09289	3.40308e-06	371.559	0.00258464
DTNA	-1.12419	6.66724e-06	183.362	0.00426423
SNU12	-1.13048	2.12948e-05	58.8853	0.0112511
NCAM1	-1.13277	1.0698e-11	6339.42	6.50013e-08
TGM2	-1.16177	0.000701121	134.779	0.103903
JAKMIP2	-1.27877	2.248e-06	80.9644	0.00182118
ST8SIA4	-1.34737	1.86846e-05	64.822	0.0103207
BASP1	-1.60744	2.40327e-09	82.1449	5.8409e-06
CNR1	-1.6357	2.19918e-09	216.655	5.8409e-06
KCNT2	-1.88322	2.22454e-16	121.491	2.70326e-12
