## Supplementary Table 2 for "Transcriptomic and functional comparison of cells isolated from healthy and degenerated ovine intervertebral discs"

### Sheet: Sheet 1
Gene	log2FoldChange	pvalue	baseMean	padj
GREB1	1.91307	5.3719e-11	262.55	3.26397e-07
STAC	1.83323	2.99954e-08	319.218	6.07508e-05
C12H1orf115	1.55134	7.5313e-10	1074.89	2.28801e-06
ENSOARG00020032110	1.42746	1.85854e-06	1535.29	0.00094104
ALX3	1.34743	1.08798e-07	142.753	0.000132211
GPRC5B	1.32045	5.26941e-07	788.416	0.000376669
DPYSL3	1.20991	1.28864e-05	5155.65	0.00340426
CXCL14	1.18546	5.58372e-06	99.1224	0.00200137
ENSOARG00020017480	1.1646	0.000313143	137.37	0.0317783
BICD1	1.15842	9.00963e-06	168.683	0.00280731
FBLN2	1.1197	5.59961e-06	3294.86	0.00200137
HIC1	1.09343	0.000156503	115.637	0.0213688
MFAP5	1.08286	0.00117755	2162.78	0.069464
XPNPEP2	1.07987	0.000750877	270.796	0.0527993
APOBEC3Z3	1.07722	6.72249e-07	142.347	0.000429956
TFPI2	1.06162	0.000176863	1070.68	0.0229247
USP10	1.05451	2.24726e-12	4190.56	2.73087e-08
PAX6	1.05363	9.10253e-05	69.8512	0.0145545
NUAK1	1.05227	3.54829e-06	2338.8	0.00153996
COL5A3	1.04763	2.22465e-05	144.395	0.00518643
HEXD	1.03588	0.000127753	1507.61	0.0194057
GASK1B	1.02197	0.000243107	5889.04	0.0273541
ESR1	1.00002	0.000113225	651.149	0.0174166
ENSOARG00020026074	0.980469	0.00243024	165.86	0.107001
ARHGEF28	0.97208	0.0002726	244.762	0.0293135
CD248	0.963693	0.000199458	633.678	0.0249878
ACACB	0.95052	0.000731575	555.005	0.052186
PDE1A	0.946065	0.000209563	224.515	0.0252374
ACSL5	0.936122	0.00339043	206.324	0.128465
SMIM3	0.918911	4.83496e-06	997.882	0.00183607
EBF3	0.902749	0.000945656	308.288	0.059303
ADA	0.901985	0.000366791	1038.05	0.0359455
ENSOARG00020037281	0.89668	0.000146652	68.0334	0.0209633
TINAGL1	0.895569	0.000847395	144.512	0.0568988
SERPINF1	0.894863	0.0038351	3022.1	0.136807
TSPAN33	0.888168	0.00574951	143.696	0.170826
CDO1	0.88527	0.00132383	242.02	0.0748242
ABLIM3	0.882697	0.000563733	334.942	0.0447744
PDLIM1	0.869573	0.00107366	817.269	0.0652357
F13A1	0.861511	3.93371e-10	1055.25	1.59342e-06
ENSOARG00020013189	0.85994	0.000868608	82.2261	0.0570967
RIMS3	0.859457	0.00487076	103.69	0.157501
AQP1	0.851061	0.000883326	979.057	0.0570967
MARCHF3	0.839984	0.00233276	352.469	0.103838
COTL1	0.833453	0.000878486	836.103	0.0570967
SLC4A4	0.832417	0.00137692	187.2	0.0757122
ADAMTS6	0.832356	0.003219	503.087	0.124494
NRN1	0.829595	0.000714911	241.176	0.0521356
EFNB1	0.825839	0.000567562	1187.17	0.0447858
RTL5	0.819171	0.00389325	140.202	0.137133
GAS1	0.812858	0.00161186	9159.28	0.082647
AR	0.81016	0.00171638	611.815	0.0861635
JUP	0.805808	0.00435605	699.734	0.14745
EEPD1	0.801111	0.00475744	171.799	0.156581
SCN1A	0.791651	0.00442262	300.305	0.149288
TLR4	0.782104	0.0072502	160.149	0.194285
RUNX2	0.774056	0.00144896	482.722	0.0786061
MPV17L	0.770748	0.00499474	135.243	0.159307
UNC13B	0.767044	0.00196286	188.75	0.0935398
TPPP3	0.762051	0.00091936	86.955	0.0588003
TRABD2B	0.759307	0.00266365	559.495	0.113177
ARNT2	0.752364	0.00773206	599.623	0.199942
FZD5	0.745183	0.00483895	162.771	0.157501
ENSOARG00020031844	0.740105	0.000470856	117.33	0.0405804
KCNMB1	0.735978	0.00498389	1949.95	0.159307
FAM78B	0.730854	0.00926527	157.444	0.222954
RSPO2	0.730111	0.00186764	468.745	0.0911468
DDAH1	0.728376	2.9414e-05	3084.46	0.00638285
KIAA1217	0.714186	0.000404579	2882.71	0.0372458
PPARGC1B	0.697954	0.00603333	69.8948	0.175002
CDC42EP2	0.69676	0.00386172	124.621	0.136815
NOVA1	0.690671	0.00799548	411.421	0.203692
ADARB1	0.673021	7.54845e-05	1381.29	0.0131041
PRICKLE2	0.671386	0.0083274	247.968	0.20908
ADAMTS7	0.670702	0.00808755	342.234	0.205607
RASSF4	0.669233	0.00519631	829.512	0.162746
CDKN2B	0.668583	0.0046624	124.757	0.155328
TP53I11	0.663852	0.000396609	460.774	0.0371135
PI4K2A	0.657621	0.000348669	1547.41	0.0344474
RELL1	0.65749	0.00198184	905.814	0.0940755
ITGA3	0.653558	0.00199436	3764.56	0.0943015
PDE5A	0.653461	0.00746387	7612.38	0.197536
FZD1	0.653158	0.00130672	10592.4	0.074202
NTRK2	0.651975	0.00755876	1621.28	0.197536
TCN2	0.650203	0.00284965	2464.82	0.118837
CDKN2A	0.650168	0.00667405	122.291	0.185591
CASP7	0.6328	0.000204617	305.383	0.0252374
KCNAB2	0.624954	0.00172299	1168.4	0.0861635
ECM1	0.621185	0.00344762	273.925	0.13011
CMIP	0.619827	0.00797395	267.173	0.203692
LYST	0.61812	0.0059312	2457.64	0.174163
FN1	0.606314	0.00262727	1.10577e+06	0.112023
SMS	0.583434	0.000487573	840.541	0.0409839
ZFP57	0.577016	0.00526975	1219.43	0.162758
RASAL2	0.576366	0.00188857	1277.96	0.0914338
BAZ1A	0.575772	0.00615269	1472.28	0.175933
BHLHE40	0.569918	0.00530277	5123.97	0.162758
OLFML2A	0.568491	0.00385024	476.371	0.136807
RET	0.567353	0.00857522	140.828	0.211371
C21orf91	0.547928	0.000416336	995.154	0.0377561
MORN4	0.537361	0.00118766	739.427	0.0697222
NDST1	0.536259	0.00824005	4013.73	0.207955
RAP2A	0.528213	0.00907921	139.807	0.220661
UNC5CL	0.528186	0.00997194	155.172	0.2317
PTGR1	0.522226	0.00039562	1082.88	0.0371135
TTYH2	0.520454	0.0048083	383.953	0.157495
LAMC1	0.51185	0.000883002	30014.1	0.0570967
ENSOARG00020031489	0.510951	0.0084205	128.766	0.210115
MTRF1	0.509468	0.00538034	461.088	0.163455
MFHAS1	0.504856	0.00159472	2309.33	0.082647
IER5	0.496687	0.00444841	3694.05	0.149743
OPA3	0.491383	0.00761784	126.473	0.198652
AKR7A2	0.490313	0.0048733	895.946	0.157501
MASP1	0.486025	0.000153098	301.301	0.0213688
PEX5L	0.482731	0.00615301	45.8599	0.175933
ITGB8	0.481103	0.00252567	1453.18	0.11034
ZNF703	0.475845	0.00406631	503.485	0.140556
KLHL25	0.475692	0.00257516	355.417	0.110969
LCP1	0.469364	0.00127266	85.5121	0.0732956
ACO1	0.458149	0.00151218	2672.69	0.0805967
STK38	0.447808	0.00156437	1333.25	0.0819406
ITPKB	0.446079	0.00539387	712.242	0.163457
OSBPL6	0.445512	0.00643434	1083.04	0.181838
EML4	0.443464	0.00651237	1196.56	0.183191
TDP2	0.440815	0.000751669	404.377	0.0527993
MRPL50	0.439428	0.00980808	362.691	0.229966
NLRX1	0.435501	0.00476751	3053.36	0.156581
ORAI1	0.432749	0.00296531	237.047	0.118926
CDC34	0.431038	0.00014606	968.403	0.0209633
GALK1	0.425871	0.00565681	765.666	0.169314
ATP13A2	0.408594	0.00683924	1115.3	0.187186
RPUSD4	0.405548	0.000657695	267.762	0.050134
NCOR2	0.405007	0.00322037	11074.7	0.124494
ENSOARG00020006860	0.383382	0.00155055	1794.72	0.0815683
RTN4	0.380223	0.0050567	13726.1	0.160554
KLHL36	0.379065	0.000869344	707.612	0.0570967
MAN2A1	0.369327	0.00080324	8102.85	0.0549441
CSNK1E	0.364613	0.0017203	1892.72	0.0861635
ENSOARG00020012784	0.362509	7.45189e-05	848.303	0.0131041
LMTK2	0.352442	0.00214836	1367.52	0.0970516
SLC25A19	0.348219	0.00299358	487.326	0.119272
KLF6	0.345979	0.00506025	4175.05	0.160554
MRPS27	0.337261	0.0029056	815.859	0.118926
CAMK2G	0.336585	0.00167268	1600.36	0.0850475
MLYCD	0.336527	0.00796331	406.8	0.203692
RBM45	0.33427	0.00307624	2267.96	0.121119
MON1B	0.329575	0.00026182	1125.66	0.0286634
TMEM39B	0.328242	0.00108325	644.582	0.0654907
EYA3	0.326525	1.6799e-06	2095.27	0.000887573
ZBTB49	0.324479	0.00195878	289.176	0.0935398
PEX11B	0.311882	0.0057781	434.95	0.171257
OSBPL11	0.310591	0.000501275	670.375	0.0414387
TNFAIP1	0.310066	0.00339344	1886.05	0.128465
PRCC	-0.30066	0.00294218	2973.17	0.118926
COL11A2	-0.300968	0.000313808	15580.5	0.0317783
NFXL1	-0.318141	0.00962768	459.132	0.227618
CASD1	-0.318999	0.00783036	669.456	0.201681
GBA2	-0.321482	0.00209553	1719.19	0.0953739
SPATS2L	-0.324359	0.00611745	6332.01	0.175933
CD151	-0.331998	0.00783358	12145.2	0.201681
ENSOARG00020037449	-0.353319	0.000216328	1200.11	0.0252374
GNE	-0.353959	0.000248293	1501.23	0.0276813
PRDM5	-0.363209	0.0081921	1127.96	0.207454
BGN	-0.363714	0.00128649	128524	0.0737427
LRP3	-0.365128	0.00679498	1131.66	0.186803
ENSOARG00020034396	-0.366364	0.0046902	542.592	0.155328
GLS	-0.37168	0.00726196	8031.18	0.194285
ARL6IP5	-0.37431	0.00189975	6281.37	0.0916101
SNX2	-0.378774	0.00147935	3714.93	0.0798983
YOD1	-0.37963	0.00608231	778.038	0.175933
TMCO3	-0.38627	0.000516801	3388.11	0.0418677
GGCX	-0.389772	0.00183545	5333.76	0.0903012
CDC37L1	-0.393357	0.00372718	1126.43	0.134252
KLHL15	-0.394375	0.00405404	496.225	0.140556
ENSOARG00020029442	-0.403028	9.46229e-05	23405.8	0.0149332
TASP1	-0.406947	0.00528786	838.171	0.162758
AKAP9	-0.409833	4.24911e-08	3886.74	7.29716e-05
ORMDL1	-0.410797	0.00215848	2166.24	0.0971476
SETDB2	-0.417033	0.00486223	473.907	0.157501
GFPT1	-0.418361	0.000216618	7531.56	0.0252374
PAQR8	-0.425855	0.00519031	224.065	0.162746
DOK5	-0.426474	0.00234576	485.902	0.104035
COL2A1	-0.429669	0.00497643	489150	0.159307
UGP2	-0.435741	0.00336813	3739.42	0.128465
COLGALT2	-0.443564	0.00259458	208.176	0.111019
PDE4DIP	-0.443899	0.00516313	8345.58	0.162545
CRELD1	-0.447555	0.00364942	1170.36	0.133176
CNMD	-0.452101	6.22844e-05	4479.96	0.0112967
PTBP2	-0.452693	0.000348349	707.606	0.0344474
DNAJB9	-0.453557	0.00293223	2037.82	0.118926
GPR137B	-0.455348	0.00819437	3658.57	0.207454
MSI2	-0.456728	0.00495959	743.627	0.159307
KLHL29	-0.458583	0.00734833	2471.39	0.194971
FAM107A	-0.464121	0.00940438	87.497	0.224797
COL9A2	-0.465343	3.41117e-05	10381.6	0.00704713
SYT8	-0.466818	0.00308908	2206.58	0.121119
OBSL1	-0.469076	0.00599524	3396.42	0.175002
ENSOARG00020035910	-0.475828	0.00610761	45.9399	0.175933
ENSOARG00020038082	-0.478445	0.00954171	244.101	0.227043
ENSOARG00020027089	-0.48221	0.00286309	167.59	0.118837
ENSOARG00020039457	-0.487463	0.00593346	231.708	0.174163
SNORC	-0.492037	0.00255217	5578.04	0.11037
KANSL1L	-0.492405	0.00369453	776.41	0.134252
BARX1	-0.492634	0.00276444	1802.47	0.115991
DOCK10	-0.497266	0.00272673	103.119	0.115454
ENSOARG00020039932	-0.500192	0.00954732	2863.97	0.227043
ENSOARG00020038744	-0.50177	0.00729047	108.099	0.194285
SAMD4A	-0.5021	0.00191136	9415.19	0.0918057
ACAN	-0.502854	0.00360438	93843.5	0.132438
LCAT	-0.503319	0.00288262	903.379	0.118926
FCHSD2	-0.506161	0.000482811	1992.19	0.0409839
NHLRC3	-0.513187	0.00393143	6148.78	0.138077
CCDC62	-0.513846	0.0040714	198.115	0.140556
PDE3B	-0.514319	0.00359846	1988.3	0.132438
PCDH8	-0.516033	0.000721375	144.971	0.0521794
SNTB1	-0.517816	0.0061505	592.619	0.175933
TSPYL2	-0.518206	0.00171326	615.473	0.0861635
CAMK2D	-0.522702	0.00121584	8669.78	0.0704216
LGMN	-0.524845	0.00419906	2392.67	0.143738
COL9A1	-0.52511	4.41751e-06	23737	0.00173166
SOBP	-0.525448	0.00415246	882.444	0.142948
GAB1	-0.530865	0.00027982	1048.71	0.0293135
TCEAL1	-0.531646	0.000505295	207.639	0.0414888
IGF2	-0.53189	0.0010356	106.922	0.0635585
EFNA2	-0.533	0.00295244	308.821	0.118926
ENSOARG00020029343	-0.535515	0.00259192	104.678	0.111019
FIGN	-0.542854	0.00773313	268.685	0.199942
CP	-0.544794	1.28574e-05	11631.2	0.00340426
RYR2	-0.552726	6.64091e-05	124.897	0.0118677
LRRK2	-0.55279	0.000388483	1819.14	0.0371135
SOX6	-0.558935	5.55629e-05	1586.84	0.01055
VIT	-0.559151	1.65188e-07	63.5073	0.00016728
ENSOARG00020031494	-0.559586	0.000933114	178.926	0.059303
SHROOM2	-0.561034	0.00924145	517.128	0.222954
TRPS1	-0.564705	0.000707294	7494.02	0.0521356
EPHA3	-0.565668	0.0063331	46.6132	0.179813
FGFR2	-0.566349	0.0075487	7163.17	0.197536
EIF4E3	-0.567437	0.000787926	1218.62	0.0547135
ZBTB20	-0.568307	0.00675337	838.087	0.186622
LEPR	-0.571023	0.000511663	803.813	0.0417297
TSPAN4	-0.571166	0.000443409	4337.34	0.0391769
COL16A1	-0.572173	0.00179718	23660.9	0.0891403
HHIPL2	-0.574281	0.00214807	351.164	0.0970516
PAX9	-0.575512	0.00524425	6303.65	0.162758
HOXA5	-0.576776	0.00252494	4077.59	0.11034
ENSOARG00020035778	-0.57775	0.00847769	97.3211	0.210811
PACSIN3	-0.578282	0.00679304	1115.56	0.186803
ENSOARG00020039334	-0.579902	0.00754065	1588.84	0.197536
NCAM1	-0.581628	0.000464945	6339.42	0.0403573
CLCN4	-0.585063	0.00867553	435.914	0.213411
PDGFRA	-0.586003	0.00933879	31397.3	0.224279
LOC101115435	-0.586447	0.00567276	832.681	0.169374
PABPC4L	-0.586865	0.000295419	178.758	0.0306832
ENSOARG00020034982	-0.587489	0.00603404	154.085	0.175002
SLC6A8	-0.588493	0.000869099	1797.08	0.0570967
STK38L	-0.589478	0.00690238	3132.46	0.188316
FAM171B	-0.589654	0.000156121	525.324	0.0213688
TENM1	-0.590048	0.00469102	447.226	0.155328
HOXA4	-0.590992	0.00314354	251.02	0.122831
ECE1	-0.591933	0.00581086	2376.65	0.171809
SARDH	-0.592418	0.00203826	454.568	0.0945913
COL4A3	-0.595301	0.00715107	621.925	0.193541
CDH6	-0.603264	8.34758e-06	59.8601	0.00272778
RTKN	-0.603367	0.00636748	771.492	0.180367
RNF144B	-0.604416	0.00971653	735.261	0.228828
SORL1	-0.609483	0.00208835	412.479	0.0953739
MDGA2	-0.613255	0.0018156	84.5331	0.0896877
CILP	-0.616744	0.00837314	1136.39	0.209795
ARHGEF19	-0.617734	0.00337965	1062.89	0.128465
PAMR1	-0.623828	0.00696403	2069.22	0.189322
TOM1L1	-0.626292	0.00186123	382.831	0.0911468
ADCY2	-0.627791	0.00990678	2374.21	0.230932
ENSOARG00020039715	-0.627815	0.00328977	140.494	0.126111
MAGEL2	-0.630878	0.00163945	1143.93	0.0837086
ITGB7	-0.634047	0.0035035	816.647	0.131403
TNNI2	-0.637028	0.000208675	724.215	0.0252374
RNF217	-0.640229	0.0068099	927.299	0.186803
REM1	-0.641864	0.00351883	288.111	0.131572
ENSOARG00020037388	-0.642341	0.00527541	83.243	0.162758
SORBS1	-0.643768	0.00232435	2317.25	0.103838
ADGRL2	-0.645191	0.00728724	815.259	0.194285
SLCO3A1	-0.645467	0.00768204	68.7765	0.19947
NAALAD2	-0.646106	0.0053693	825.011	0.163455
COMP	-0.649544	0.00754775	23484.4	0.197536
PHACTR2	-0.650264	0.000444899	3038.29	0.0391769
FZD9	-0.651468	0.00602838	233.299	0.175002
LRP6	-0.651931	0.00129396	3432.26	0.0738225
EFNA1	-0.653507	0.00798119	1654.13	0.203692
DOK1	-0.654867	0.00925833	3466.89	0.222954
SLC4A3	-0.657607	0.0088024	121.33	0.215436
LOC105603000	-0.658207	0.00991991	74.0736	0.230932
ADGRL1	-0.658757	0.00691152	566.701	0.188316
ENSOARG00020026789	-0.659906	0.00136265	76.0563	0.0757122
NPR2	-0.66029	0.000951792	6453.86	0.0593138
ARG2	-0.662003	0.00508314	666.302	0.16086
ENSOARG00020037947	-0.662358	0.00660449	139.77	0.185209
FZD6	-0.662587	0.00205204	992.324	0.0945913
ARHGEF26	-0.663098	0.0013859	666.328	0.0758623
RCAN2	-0.663588	0.00533063	521.564	0.162758
INTS6L	-0.66448	0.000489028	170.588	0.0409839
ENSOARG00020026068	-0.665871	0.000187809	3833.21	0.0240237
ENSOARG00020032924	-0.667909	0.00974203	116.999	0.228985
TCEA3	-0.668487	0.00358505	507.456	0.132438
ENPP1	-0.668878	0.00450612	7242.94	0.15085
RNF152	-0.672941	0.00202528	153.809	0.0945913
CHRM2	-0.67552	0.00254726	139.418	0.11037
ACOX2	-0.676232	0.00206276	62.8735	0.0945913
ATP10D	-0.676262	0.00346043	1705.01	0.130189
GAL3ST3	-0.676637	0.00839404	151.581	0.209886
SCIN	-0.678001	0.00372841	442.519	0.134252
COL4A4	-0.678844	0.00826548	2369.16	0.207955
SLC26A7	-0.680741	0.00416876	131.673	0.143104
ENSOARG00020033021	-0.681042	0.00871969	79.5087	0.214064
DIPK1B	-0.681117	0.00914358	130.398	0.22134
GALNT5	-0.681666	0.000236278	1176.24	0.0268341
SORBS2	-0.684663	0.0052504	4133.44	0.162758
HVCN1	-0.685745	0.00013767	175.329	0.0201563
NEDD4L	-0.687636	0.000498202	1755.12	0.0414387
TSPAN12	-0.688995	0.00406968	88.5992	0.140556
APOD	-0.692413	0.00300368	44880.1	0.119283
CLMN	-0.692764	0.00543833	674.814	0.164394
LIMCH1	-0.693993	0.00402579	4187.58	0.140556
CCN6	-0.696795	0.0037952	103.9	0.136045
ENSOARG00020033833	-0.697122	8.86856e-05	2015.94	0.0145545
PRELP	-0.699829	0.00112299	76732.6	0.0668948
ENSOARG00020029858	-0.700197	0.00388171	75.3139	0.137124
ENSOARG00020036191	-0.700393	0.00360775	94.753	0.132438
RGS16	-0.700809	0.00938227	299.498	0.224797
DDIT4L	-0.701185	0.000218065	257.021	0.0252374
SNAP25	-0.702222	0.00665204	382.148	0.185403
ENSOARG00020026686	-0.703604	0.00253331	92.9088	0.11034
TOX	-0.706069	8.52992e-06	2037.8	0.00272778
CCN3	-0.706561	0.000273008	4146.25	0.0293135
PLAC9	-0.707289	0.00490089	475.098	0.157973
MGP	-0.708678	0.00308978	76614	0.121119
LOC101121216	-0.711505	2.00959e-05	6261.87	0.00485221
COL24A1	-0.711787	0.0061775	154.476	0.176218
PAX1	-0.713883	0.00296441	3070.12	0.118926
LRFN1	-0.716194	9.03366e-05	97.0106	0.0145545
NT5E	-0.717876	0.00384721	10432.3	0.136807
CCND2	-0.71801	0.00150794	4441.75	0.0805967
ZNF385B	-0.72155	0.000660093	562.41	0.050134
HRCT1	-0.722036	0.00325367	346.759	0.125122
NRCAM	-0.723033	0.00102066	236.794	0.0629598
ENSOARG00020028045	-0.726794	0.00322709	131.011	0.124494
ADAMTS3	-0.729116	0.000521274	462.376	0.0419504
GLCCI1	-0.730315	0.00152027	558.074	0.0806738
PIK3R3	-0.73053	0.00274466	2063.94	0.115809
RPS6KL1	-0.731873	0.00295225	462.173	0.118926
ENSOARG00020040472	-0.7351	0.00557863	168.762	0.167801
LRRTM4	-0.735422	0.00467564	229.029	0.155328
SUSD4	-0.736009	0.000407776	96.8156	0.0372579
ADGRA3	-0.736487	0.000945708	5984.15	0.059303
GLIS1	-0.741588	0.00109953	718.511	0.0658879
TMEM184A	-0.745162	0.00105533	542.562	0.0644442
APCDD1	-0.746049	0.000129448	383.466	0.0194204
LOXL3	-0.746683	0.00141367	32283.5	0.0770354
NPAS3	-0.747907	0.00433208	104.827	0.147406
GPAT3	-0.748617	0.00356922	214.259	0.132438
SMIM1	-0.750464	0.00276805	239.504	0.115991
NID2	-0.757849	0.000847488	19840.6	0.0568988
PALMD	-0.758277	0.000383723	3840.57	0.0371135
PWWP3B	-0.75962	0.000461549	522.343	0.0403507
CLGN	-0.767394	0.00136278	102.259	0.0757122
SYNGAP1	-0.769998	6.91247e-06	737.288	0.00233334
TLCD4	-0.775977	0.00286532	362.199	0.118837
OMD	-0.776449	0.00152984	1217.79	0.0808288
FZD3	-0.776647	0.00113143	213.623	0.067069
RHOU	-0.776887	0.00532362	157.939	0.162758
ZNF704	-0.77777	0.00371431	177.344	0.134252
FGFRL1	-0.778788	0.00160935	6607.41	0.082647
CRACD	-0.779365	0.0059512	157.695	0.174263
MYO10	-0.781335	0.000586242	10910.7	0.0453759
ATOH8	-0.785567	0.00110066	344.588	0.0658879
ENSOARG00020030238	-0.787003	0.00205244	190.691	0.0945913
GNAI1	-0.787283	0.000400088	1753.6	0.0371135
HEPH	-0.790035	0.00135927	67.1607	0.0757122
COL4A5	-0.796824	0.000148358	308.309	0.0209633
MFAP4	-0.800505	0.000804809	9022.46	0.0549441
PCDH7	-0.804959	0.00661462	277.997	0.185209
SCRG1	-0.806766	0.000669927	915.541	0.050565
IGSF5	-0.806943	0.000734349	329.035	0.052186
CFI	-0.806967	0.000970023	207.211	0.0601414
NFIB	-0.807039	0.000177331	530.351	0.0229247
ABCD2	-0.816075	0.00161138	99.5631	0.082647
IRX3	-0.818551	8.15454e-05	3143.55	0.0136483
ITGA10	-0.822147	0.000888147	6261.15	0.0571045
NLGN4X	-0.823028	2.79894e-05	720.403	0.00618412
AFF3	-0.824763	0.000339593	5031.3	0.0341052
ENSOARG00020036341	-0.828682	0.00160698	100.575	0.082647
CPE	-0.834818	0.00121696	965.737	0.0704216
MYOC	-0.839238	0.00203852	868.148	0.0945913
CYP24A1	-0.843469	0.000644625	4753.99	0.049579
KIAA0408	-0.843874	0.00119705	280.436	0.0699351
PDE3A	-0.845165	0.000174345	393.356	0.0229247
ST8SIA1	-0.850738	0.000577891	367.594	0.0450162
C1QTNF8	-0.856131	9.64087e-05	133.52	0.01502
COL14A1	-0.862169	0.000703668	7368.43	0.0521356
CCIN	-0.867327	0.000574176	101.874	0.0450154
TNNT3	-0.868866	0.000543347	399.054	0.0434392
NALCN	-0.870798	0.00206182	132.097	0.0945913
ITGBL1	-0.878633	0.00301448	2267.2	0.119322
IGSF11	-0.878686	0.000224113	299.419	0.0256927
ENKUR	-0.881092	4.8891e-05	105.509	0.00973972
SFMBT2	-0.884203	0.000487204	76.5085	0.0409839
PAPPA	-0.885395	0.00016745	205.478	0.0225336
RAB11FIP4	-0.888491	0.000399083	457.682	0.0371135
IKZF2	-0.889086	3.04531e-05	237.909	0.00649239
CADPS2	-0.889462	0.000424021	190.535	0.0381682
GPC6	-0.892388	0.000168743	2087.38	0.0225336
ABTB2	-0.894033	1.65721e-05	227.216	0.00410989
RECK	-0.900321	0.000391051	10490.7	0.0371135
MBOAT2	-0.900477	6.20552e-06	435.869	0.00215456
NTRK1	-0.902909	5.45635e-05	77.9135	0.0105247
SOX5	-0.903025	2.0364e-05	1967.82	0.00485221
CRISPLD1	-0.906437	3.68305e-06	1388.43	0.00154333
S100B	-0.90708	5.97503e-05	8493.93	0.0110013
ENSOARG00020040299	-0.920174	0.000277605	725.098	0.0293135
NANOS1	-0.93552	0.000215802	96.921	0.0252374
GPC6A	-0.944561	5.96874e-05	597.538	0.0110013
SNU12	-0.944605	0.000441552	58.8853	0.0391769
ISM1	-0.944945	0.000256991	4273.07	0.0283906
ADAMTS12	-0.948212	0.000190911	299.788	0.0241661
GRID2	-0.949669	7.8586e-05	79.439	0.0134504
MYOZ3	-0.962196	0.000132439	105.897	0.0196268
IL16	-0.973728	8.19887e-05	82.6034	0.0136483
FOXF2	-0.974262	3.88475e-06	1720.4	0.00157358
NPPC	-0.975599	0.000716479	306.947	0.0521356
ENSOARG00020028607	-0.977717	3.4215e-05	143.18	0.00704713
LSP1	-0.979439	2.73095e-06	9543.74	0.0012764
WNT5A	-0.98237	2.26202e-05	448.661	0.00518643
ID4	-1.01183	5.07268e-05	1237.48	0.00994246
ANGPTL5	-1.01643	4.07724e-05	4578.36	0.00825778
INSRR	-1.01695	2.26389e-06	665.103	0.00110043
EGFLAM	-1.02232	1.11768e-05	372.914	0.00315861
HAPLN1	-1.04526	1.2567e-05	17026.5	0.00340426
ENSOARG00020000917	-1.06725	1.59581e-06	573.284	0.000881466
TLE2	-1.06879	2.44245e-05	325.097	0.00549641
DTNA	-1.07427	1.01376e-05	183.362	0.00304285
GRIA3	-1.07526	0.000275356	362.81	0.0293135
CPXM2	-1.07889	1.53378e-05	3852.83	0.00388302
ENSOARG00020032615	-1.16041	6.64143e-07	504.362	0.000429956
MOXD1	-1.16471	1.13084e-06	1979.48	0.000654378
ENSOARG00020030279	-1.17011	2.34155e-07	71.7191	0.00021888
CNR1	-1.17562	3.46121e-06	216.655	0.00153996
ENSOARG00020036390	-1.17618	1.32156e-05	202.607	0.00341693
NPNT	-1.20041	2.56721e-07	3902.81	0.000222834
KCNT2	-1.20181	1.04669e-05	121.491	0.00304285
NFASC	-1.21082	9.35839e-07	389.641	0.000568616
SLC9A7	-1.21565	2.99638e-07	570.338	0.000242747
ALCAM	-1.22385	1.05168e-05	351.358	0.00304285
NKX3-2	-1.27588	1.35597e-07	1584.1	0.000149797
SATB1	-1.41345	5.05071e-08	208.4	7.29716e-05
JAKMIP2	-1.41825	5.40442e-08	80.9644	7.29716e-05
BASP1	-1.4715	1.5575e-08	82.1449	3.78535e-05
