## Supplementary Table 3 for "Transcriptomic and functional comparison of cells isolated from healthy and degenerated ovine intervertebral discs"

### Sheet: Sheet 1
Gene	log2FoldChange	pvalue	baseMean	padj
TGM2	1.77384	9.64644e-13	134.779	5.86118e-09
PRDM6	1.48247	1.31285e-09	182.528	3.19076e-06
LOC101106541	1.39613	3.49284e-07	314.987	0.000403442
ST8SIA4	1.38569	8.41074e-06	64.822	0.00352439
EXTL1	1.36274	3.85238e-06	1000.1	0.00210222
TMEM184A	1.28167	3.60732e-07	542.562	0.000403442
DSP	1.21257	3.87555e-09	188.431	7.84927e-06
ISLR	1.19458	3.05022e-06	2105.68	0.00185331
LOC101122983	1.18337	9.73682e-06	306.832	0.00381683
CDKN2A	1.11161	7.71207e-06	122.291	0.00334704
FRMD3	1.06857	2.25052e-06	378.18	0.00151935
NOTCH3	1.04831	3.59445e-05	442.169	0.0112
MYH11	1.04767	1.32885e-05	191.249	0.00489338
TMEM200A	1.04435	4.49791e-05	83.9989	0.0131699
CACNA1H	1.04145	0.000134185	496.509	0.0263597
FBN2	1.03877	0.000130028	5311.39	0.0263597
CACNA1A	1.01281	0.000100314	96.808	0.0217682
RUNX2	1.00432	4.92886e-05	482.722	0.0136126
ENSOARG00020000917	0.971719	0.00039267	573.284	0.0619704
P2RX7	0.934288	0.000645896	72.6514	0.0756259
AIF1L	0.9289	0.000552986	9959.87	0.0746654
SUSD4	0.913745	0.00153792	96.8156	0.137554
ENSOARG00020037202	0.912677	0.000192429	119.953	0.0349014
L1CAM	0.903693	0.000575665	303.817	0.0756259
ARHGEF19	0.897921	3.18292e-05	1062.89	0.0101786
PITX1	0.892811	0.000378811	75.2858	0.0605699
MGST1	0.877026	0.000533766	981.22	0.0728801
SORBS1	0.860914	6.97245e-05	2317.25	0.0166136
MMP19	0.856823	0.000405348	758.886	0.0623119
LAMC3	0.849002	0.000654531	726.598	0.075751
LOC101115527	0.83761	0.000981823	133.853	0.0970009
PARM1	0.832712	0.00262527	179.028	0.192182
TLE4	0.822805	0.000402363	856.445	0.0623119
ARAP3	0.821862	0.00049221	249.361	0.0703687
PARVB	0.819821	0.000853089	584.34	0.091118
CDKN2B	0.812225	0.000642408	124.757	0.0756259
KCNE4	0.810247	0.00327312	140.568	0.219433
LEF1	0.792606	0.000946966	74.9307	0.0951036
IRX5	0.786919	0.000890462	538.991	0.091118
DAB1	0.786087	0.00293226	90.9171	0.204728
LOC101119226	0.783787	0.00379815	145.62	0.24165
CLDN4	0.780933	0.00475561	58.3348	0.271315
MDFI	0.777297	0.000188505	2612.35	0.0347077
PAX8	0.774971	0.00330449	73.0715	0.219433
AGRN	0.770929	4.15185e-06	1390.98	0.00210222
MASP1	0.768285	1.04292e-06	301.301	0.000844906
GABRB3	0.763467	0.00390918	163.341	0.246136
PHF21B	0.734035	2.84116e-05	293.952	0.00973796
ITGA8	0.727371	0.00497039	956.427	0.278342
ABCA2	0.720243	0.000876092	1039.86	0.091118
ECM1	0.710577	0.000863136	273.925	0.091118
OGN	0.709754	0.00451003	65724.8	0.266048
BMPER	0.707722	0.00741175	2006.62	0.333164
ADAMTS1	0.70467	0.00535109	8155.31	0.283596
SH3KBP1	0.692539	5.45347e-06	4625.87	0.00265082
ABLIM3	0.680511	0.00701851	334.942	0.326778
PPP1R14C	0.680076	0.00455045	80.7755	0.267067
NCAM1	0.679841	4.66019e-05	6339.42	0.0131699
SELENBP1	0.679734	0.00357318	5354.47	0.233362
TENM4	0.678627	0.00700935	2663.5	0.326778
RCAN2	0.67824	0.00752908	521.564	0.333917
ABCA4	0.671417	0.00864234	56.342	0.356443
ADAMTS7	0.67079	0.00811981	342.234	0.34885
SPACA9	0.664242	0.000602228	90.3426	0.0756259
PNKD	0.663701	0.00248412	423.351	0.184978
TP53I11	0.661613	0.000410216	460.774	0.0623119
PLXNC1	0.661455	0.00962362	507.171	0.37946
ENSOARG00020030279	0.657748	0.00402099	71.7191	0.246783
LRRC8D	0.657629	0.00537253	2451.6	0.283596
RPGR	0.656169	0.000669549	2158.1	0.0767581
CARD10	0.64866	0.00601761	293.437	0.300221
CD247	0.644371	0.00307609	939.266	0.21119
HSPG2	0.622308	2.96498e-05	101561	0.00973796
NR2F1	0.62164	0.00664605	315.164	0.316717
ABTB2	0.619695	0.00314692	227.216	0.214839
FAM149A	0.610859	0.000640949	1347.57	0.0756259
PTCH1	0.607742	0.009729	1150.68	0.37946
DTX4	0.605827	0.00486451	131.427	0.276231
FAM89A	0.604426	0.000348727	177.343	0.0573722
WIF1	0.603441	0.000498763	395.689	0.0704763
COL6A1	0.603247	0.000804973	110950	0.0889276
REM1	0.598478	0.00769118	288.111	0.336313
COL6A2	0.597431	0.00102553	88447.6	0.0996974
EHD3	0.594516	0.00441858	726.983	0.261925
SFRP4	0.593638	0.00268024	236.513	0.193527
PDLIM4	0.59276	0.000843187	2625.36	0.091118
TMEM26	0.592577	0.00418726	181.545	0.253152
SARDH	0.590129	0.00224221	454.568	0.172494
LCP1	0.578165	0.000304425	85.5121	0.0513802
SALL1	0.571329	0.000611994	66.0272	0.0756259
APOBEC3Z3	0.564005	0.00888573	142.347	0.358736
CAMK1D	0.550957	0.000150541	2512.28	0.0285841
GPR153	0.547134	0.00985334	2129.13	0.38012
LITAF	0.539013	0.0085651	2183.89	0.355233
SSBP3	0.531409	0.00196432	1139.96	0.159136
MOSPD2	0.522185	0.00328309	2328.57	0.219433
PLXND1	0.520747	3.90848e-05	9272.37	0.011874
PEX11A	0.512522	0.00537929	337.876	0.283596
SH3BP1	0.509971	0.00088471	282.554	0.091118
SLC27A1	0.500763	0.0054834	495.7	0.283596
MGMT	0.49719	0.00775983	212.198	0.337984
CA12	0.491738	0.00756366	310.138	0.334231
ADAMTS16	0.487733	0.00229114	101.554	0.172931
SOX6	0.483838	0.000474986	1586.84	0.0687146
COL6A3	0.474579	0.00510187	283619	0.282244
SKAP2	0.470957	0.00565891	3169.26	0.288937
SOX13	0.467251	0.0073686	198.707	0.333164
BLVRA	0.466666	0.00738181	438.26	0.333164
LOC101113745	0.460538	0.00946244	893.228	0.375777
GPC1	0.460387	0.00620674	56062.9	0.304333
SORD	0.459843	0.0021355	576.293	0.170728
ENSOARG00020035224	0.446913	0.00874567	100.697	0.357187
LRRC24	0.446567	0.000892285	645.778	0.091118
MICALL2	0.443279	0.00324718	2703.47	0.219433
NACC2	0.43972	0.00848551	1572.42	0.35435
DAG1	0.435904	0.000289955	31937.4	0.0496272
FAM53B	0.422175	0.00269141	1182.72	0.193527
FAM171B	0.409111	0.00846418	525.324	0.35435
ENSOARG00020039908	0.405022	0.00721755	1143.52	0.329728
ATP13A2	0.40214	0.00786989	1115.3	0.341553
PTK7	0.399105	0.00274056	7807.39	0.194756
PHKA2	0.393825	0.00514138	768.07	0.282579
TMEM131L	0.3904	0.00100379	1457.68	0.0983717
ZNF503	0.38962	0.00623014	2344.16	0.304333
P4HA2	0.388909	0.00377012	12950.7	0.241443
ENSOARG00020019013	0.388293	0.00166404	522.799	0.145928
CXXC5	0.377604	0.00227359	5002.92	0.172679
WDR73	0.373957	6.41687e-05	458.334	0.0161433
ZNF579	0.372117	0.00274049	834.405	0.194756
ENSOARG00020012393	0.364592	0.00221815	1519.85	0.172494
LOC105613872	0.364412	0.00396975	669.957	0.246513
CDC42EP3	0.349677	0.000473693	10374.2	0.0687146
MYH14	0.339926	0.00492217	113.279	0.278206
CRTC1	0.335566	0.00329769	797.502	0.219433
MTHFS	0.32276	0.00660179	661.519	0.315846
ENSOARG00020033895	0.321196	0.00768221	828.846	0.336313
SPATS2L	0.308451	0.00913618	6332.01	0.365207
APC2	0.30729	0.00748467	1957.28	0.333164
NUDT16	0.307149	0.0054843	541.7	0.283596
TMEM9	0.307067	0.00688459	2268.6	0.323018
IFT43	0.302698	0.00135037	304.21	0.123382
ENSOARG00020016566	0.301387	0.00875919	386.773	0.357187
DIP2B	-0.302611	0.000581851	5588.34	0.0756259
ENSOARG00020009493	-0.303087	0.00598073	3407.26	0.300221
SAR1B	-0.305876	1.66287e-06	3863.4	0.00118866
CLIP1	-0.313203	2.90474e-05	4237.74	0.00973796
KIF5B	-0.317876	0.00707218	12697.1	0.32802
OSBPL8	-0.328426	0.00020146	4168.62	0.0354804
ZFHX3	-0.329479	0.00438381	2491.78	0.261138
NECTIN3	-0.330498	0.00537985	1068.57	0.283596
DST	-0.331678	0.00597495	21152.9	0.300221
ZFYVE16	-0.336745	0.00296512	2485.08	0.204728
NDUFAF1	-0.33816	0.00534271	291.646	0.283596
SLC36A4	-0.339892	0.000865387	1360.42	0.091118
ASB3	-0.34267	0.00408312	391.022	0.249337
XRCC4	-0.355275	0.00296207	187.599	0.204728
PICALM	-0.357069	0.00045696	8046.83	0.0677193
UBE2J1	-0.367796	0.000786955	5165.78	0.0877819
NUDT4	-0.378535	0.00867157	1934.02	0.356443
DOCK9	-0.383959	6.80227e-05	2097.88	0.0165322
PLEKHA1	-0.387881	0.000511769	1592.12	0.0706707
ERBIN	-0.388488	0.00290487	5610.59	0.204046
WDR47	-0.392576	7.82381e-05	941.16	0.0182836
LRRC58	-0.396882	5.67456e-07	4762.34	0.000492552
ENSOARG00020040219	-0.40055	0.00231466	1936.9	0.173628
FOXP1	-0.401348	0.000171632	3151.97	0.0320872
ATL2	-0.411781	0.00218828	1539.4	0.171561
TWIST1	-0.417397	0.00747144	1496.31	0.333164
TMEM47	-0.425208	0.00555533	8883.09	0.286052
PIK3CB	-0.428962	0.00116718	569.949	0.112095
LRRK2	-0.433543	0.00544201	1819.14	0.283596
ENSOARG00020032292	-0.433678	0.0052018	2783.1	0.282579
CCDC50	-0.434949	0.000114176	2558.51	0.0243258
ATP8	-0.448571	0.00215441	2817.92	0.171113
RASSF8	-0.449365	0.00414981	1212.52	0.252142
WWC3	-0.461789	0.00167437	4473.54	0.145928
ENSOARG00020039670	-0.466398	0.000603879	300.919	0.0756259
RABGAP1L	-0.473439	0.00828768	2330.75	0.351178
ODF2L	-0.474179	0.00423509	315.104	0.254777
OTUD1	-0.479751	0.00835176	482.721	0.351178
SGMS2	-0.485292	0.00342595	1552.4	0.225039
GAL3ST4	-0.486904	0.00397602	625.991	0.246513
ROCK1	-0.490742	3.86088e-07	6686	0.000403442
LPAR1	-0.493838	0.00175975	1486.77	0.147532
CEP57L1	-0.499966	0.000134488	207.693	0.0263597
TRPC3	-0.515065	0.00811823	64.5199	0.34885
ACSS1	-0.517454	0.00544621	276.487	0.283596
RAB27A	-0.526684	0.00547706	842.473	0.283596
JCAD	-0.529117	0.00638769	1525.66	0.308028
UNC5CL	-0.530087	0.00973166	155.172	0.37946
FBLN7	-0.53438	0.0022447	870.924	0.172494
ENSOARG00020028420	-0.540539	0.00929693	227.162	0.370414
CMPK2	-0.555887	0.00623592	373.476	0.304333
ALPK1	-0.576066	0.00134168	698.915	0.123382
VSIG10	-0.591253	0.00714889	116.435	0.329728
ENSOARG00020029994	-0.605011	0.00833246	100.45	0.351178
EXOC6	-0.610725	0.000647226	118.369	0.0756259
EEIG2	-0.617854	4.0966e-06	749.703	0.00210222
FKBP5	-0.624736	0.00621419	359.698	0.304333
NEDD4L	-0.636186	0.0012909	1755.12	0.119748
PLPP3	-0.642708	0.00746383	1384.3	0.333164
EYA2	-0.6481	0.000619761	501.154	0.0756259
SIK1	-0.648887	0.00581019	299.137	0.294189
SIM2	-0.658584	0.00659334	853.024	0.315846
ENSOARG00020017480	-0.660512	0.00565008	137.37	0.288937
TPD52	-0.664396	0.00153944	1215.79	0.137554
PHLDB2	-0.669242	0.00369135	2830.31	0.238603
HSD11B1	-0.673759	0.00389657	185.665	0.246136
NKD1	-0.683253	0.00396133	362.78	0.246513
SIX2	-0.684685	0.00606211	593.178	0.300681
EMB	-0.695046	0.00719732	153.964	0.329728
OLFML2B	-0.708238	0.00520884	363.998	0.282579
ENSOARG00020039826	-0.71144	0.00602813	264.009	0.300221
IL17RD	-0.71179	0.00631349	66.231	0.305663
PODN	-0.717896	0.00980127	139.271	0.37946
TCIM	-0.721326	0.00471336	89.5385	0.270173
C1QTNF6	-0.736084	0.00951798	155.212	0.376751
UNC5C	-0.741261	0.00279222	1972.35	0.197273
PDE7B	-0.75244	0.000354091	1207.58	0.0573722
FRY	-0.754868	0.00332436	2076.33	0.219553
ATP8B1	-0.755175	0.00510975	1080.1	0.282244
MPP7	-0.758225	4.5894e-05	1936.57	0.0131699
C12H1orf115	-0.787519	0.000646276	1074.89	0.0756259
PDE4D	-0.787582	0.00158488	243.759	0.14058
STAC	-0.802771	0.000197452	319.218	0.0352859
NLRC3	-0.808467	0.00174795	130.399	0.147532
CADPS2	-0.822907	0.0011715	190.535	0.112095
AR	-0.827424	0.000626473	611.815	0.0756259
CPXM2	-0.855084	0.00471268	3852.83	0.270173
ATRNL1	-0.877561	0.00148043	255.508	0.134255
GRIK2	-0.882739	0.00123393	568.377	0.116238
ACSL5	-0.886032	6.00153e-05	206.324	0.0158545
AFF2	-0.888086	0.00075597	263.786	0.0858556
EBF3	-0.919607	9.78811e-05	308.288	0.0217682
ARAP2	-0.919767	9.18699e-05	1480.1	0.0210642
TLR4	-0.928145	0.000221485	160.149	0.0384498
GRIA3	-0.947656	0.00225696	362.81	0.172494
LPL	-0.965411	0.000931686	398.433	0.0943487
FNDC1	-0.991753	1.44279e-05	50650	0.00515671
SEMA3D	-0.999716	0.0001305	190.13	0.0263597
ENSOARG00020032110	-1.02385	6.53581e-06	1535.29	0.00305474
ESR1	-1.04082	7.59258e-06	651.149	0.00334704
FOXP2	-1.04243	9.18026e-06	505.362	0.00371862
MEIS2	-1.11593	2.79293e-06	337.432	0.0017863
NPPC	-1.12347	6.48084e-05	306.947	0.0161433
ITGBL1	-1.19918	1.11668e-05	2267.2	0.00424058
EPHA5	-1.23797	3.98396e-07	113.432	0.000403442
ARHGEF28	-1.24374	1.50561e-07	244.762	0.000228702
TBX1	-1.25818	5.59113e-07	1084.54	0.000492552
SV2C	-1.43188	8.90617e-08	784.423	0.000154611
THBS4	-1.60874	7.19874e-10	259.635	2.18698e-06
MEOX2	-1.63	2.56852e-12	1060.65	1.04042e-08
DSC2	-1.74338	6.02877e-13	542.432	5.86118e-09
