## Supplementary Table 5 for "Transcriptomic and functional comparison of cells isolated from healthy and degenerated ovine intervertebral discs"

### Sheet: SupplementaryTable5_Top30Genesi
pink	cyan	green	magenta	yellow	brown	tan
INA	ENSOARG00020035303	RECK	ALKBH7	ENSOARG00020017480	SNED1	P3H3
BCO2	ACAN	ENSOARG00020040299	CLTB	PDE5A	DEGS1	MGMT
DCAF6	GPC6	ENSOARG00020000968	SLC1A4	ACSS1	FBXO28	VKORC1
DSEL	WWP2	LDHD	lncRNA	STAC	PHF21A	SLC38A10
HMG20B	COL11A2	NPR2	DDIT3	TLR4	COQ8A	TNS2
ENSOARG00020022678	TNNI2	HIF1A	GTPBP2	OSBPL6	TMOD1	COX7A1
GAS1	FZD3	LRP6	PKIG	RABEP1	BMF	CSAD
LOC105609918	FLVCR2	ADCY2	MAPRE2	FBXW11	GGT5	FAH
YWHAB	COL9A1	GLI2	ERN1	PKD2	ZFP36L2	SELENBP1
ELOVL5	STK26	ENSOARG00020033833	PPP1R26	ENSOARG00020039000	ZFYVE9	EXT2
CSF1	SOX8	TMEM8B	PPP1R15A	TMEM47	UQCC1	PNKD
EDEM2	SYT8	CD59	FTH1	AR	TEF	OGN
MAPK14	PAPPA	ENKUR	RPH3AL	LURAP1L	STON1	IGF1R
TP53I11	CHAD	DLG3	CSPG5	ZNF507	MAOA	EFEMP2
FAS	ENSOARG00020030964	TLE2	C8orf58	TBCK	CROT	CRTC1
PIP4K2B	FGFR3	MGP	NRL	XPNPEP2	PLD3	YIPF3
SREBF1	COLGALT2	ACAP1	ENSOARG00020031152	CREBL2	IFNAR2	CCDC74B
NIPSNAP2	SLC38A3	SIDT2	FBXL7	SIX2	C7H14orf119	CHPF2
XYLT2	SH3TC2	APOD	KCMF1	CDH13	MYBPH	TXNDC5
DUSP10	B3GNT7	ADGRA3	CHKA	TBC1D4	ATP6V1D	PGGHG
ENSOARG00020039736	TRPV4	PLA2R1	ARHGEF18	RABGAP1L	ZNF395	ISLR
OLFML2A	KCNA6	CPQ	PLA2G12A	AFF2	SAV1	CLIP3
IL18	SIK3	HEXA	POGK	ERBIN	IL1R1	PLXND1
CH25H	HS3ST3B1	ENSOARG00020039932	ARL8A	ADA	AKAP8L	IFT122
ARID5B	DOK1	ITGA10	RC3H2	GPRC5B	LRRC8D	WDR73
CCBE1	PIK3R3	HOXA5	MED19	MTMR1	HYAL1	AKT2
ADAM10	TCAIM	JARID2	KLF4	MFAP5	SOCS3	FAM234A
LPCAT3	ISM1	LOXL3	DLG2	MSX1	ERGIC3	RGP1
CAPZB	PLAC9	BICRAL	SPTBN1	MOSPD1	PIGN	LOC101122983
ADORA2B	FAM107A	PWWP3B	NIBAN1	TBX15	JAM2	LGALS3BP
